# A Massively Parallel CRISPR-Based Screening Platform for Modifiers of Neuronal Activity

**DOI:** 10.1101/2024.02.28.582546

**Authors:** Steven C. Boggess, Vaidehi Gandhi, Ming-Chi Tsai, Emily Marzette, Noam Teyssier, Joanna Yu-Ying Chou, Xiaoyu Hu, Amber Cramer, Lin Yadanar, Kunal Shroff, Claire G Jeong, Celine Eidenschenk, Jesse E. Hanson, Ruilin Tian, Martin Kampmann

## Abstract

Understanding the complex interplay between gene expression and neuronal activity is crucial for unraveling the molecular mechanisms underlying cognitive function and neurological disorders. Here, we developed pooled screens for neuronal activity, using CRISPR interference (CRISPRi) and the fluorescent calcium integrator CaMPARI2. Using this screening method, we evaluated 1343 genes for their effect on excitability in human iPSC-derived neurons, revealing potential links to neurodegenerative and neurodevelopmental disorders. These genes include known regulators of neuronal excitability, such as TARPs and ion channels, as well as genes associated with autism spectrum disorder and Alzheimer’s disease not previously described to affect neuronal excitability. This CRISPRi-based screening platform offers a versatile tool to uncover molecular mechanisms controlling neuronal activity in health and disease.
