## Supplementary Table 5 for "A Massively Parallel CRISPR-Based Screening Platform for Modifiers of Neuronal Activity"

Target	5’ sequence (forward)	3’ sequence (reverse)
NSD1	CTTTTCCAAGCGCCAATATCC	GCTCACCCACATACTCATTCAC
PHF21A	TCATTTGGACTGCTTAGACCC	CAATTGCTAAAGTTCCAGGCC
PICALM	GCAATGAACTTACAAATGGGGT	AAGACCTTCTTTGCATTGGTTC
PTEN	TCACCAACTGAAGTGGCTAAAGA	CTCCATTCCCCTAACCCGA
KCNT2	TTGCCAGCATGGGTACTGTG	AGGAAGAGACAGGGTAGGGC
CACNG2	GACCAAAAGTGTCAGTGAGAATG	CTTCGTAATCTGCATCCTCTGG
GAPDH	ATGCCTCCTGCACCACCAAC	GGGGCCATCCACAGTCTTCT
