## Supplementary Table 6 for "A Massively Parallel CRISPR-Based Screening Platform for Modifiers of Neuronal Activity"

Target	sgRNA1	sgRNA2	sgRNA3
PICALM	CUUGCAUACUGUCUUGGAUA	UCGGUCCGUCAGGCUCUGGC	GUCGGCUUCACUCACAGUCC
CACNG2	GGUUCUCCAUAAUCCGGAAU	UUUGGUCUUGCAAACCCCUC	GGCAGCGAAAGCACCAACGG
KCNT2	AUACCUACUUUGCUCUCAAU	AUAACUCGUUGGGACCACAU	UUUUGAAUAGGAUUAUUAUG
