## Supplementary Table 7 for "A Massively Parallel CRISPR-Based Screening Platform for Modifiers of Neuronal Activity"

Gene	Guide ID	Guide name	Protospacer Sequence
PICALM	PICALM_-_85779699.23-P1P2	PICALM_i1	GTCGGCTTCACTCACAGTCC
PICALM	PICALM_-_85780018.23-P1P2	PICALM_i2	GCTCGTGTCACCCGCGGAGT
GRIA2	GRIA2_-_158141995.23-P1P2	GRIA2_i1	GGACTTCTGGAGCGGGGACA
GRIA2	GRIA2_+_158141968.23-P1P2	GRIA2_i2	GCCCCGCTCCAGAAGTCCGG
NSD1	NSD1_+_176561172.23-P1P2	NSD1_i1	GCGCGCCGGGAGGAAGTTCG
NSD1	NSD1_+_176561201.23-P1P2	NSD1_i2	GTGTTCGCAGGCGGCCGGCG
CACNG2	CACNG2_+_37099513.23-P1P2	CACNG2_i1	GCCAGCCGGTAGCGAGTGGG
CACNG2	CACNG2_+_37099516.23-P1P2	CACNG2_i2	GCGCCCAGCCGGTAGCGAGT
NTC	non-targeting_00777	NTC_i2	GGCTCGTTGGACAAACGTAG
NTC	non-targeting_00089	NTC_i1	GGGGTGAGGGTCCAATTCGG
NTC	non-targeting_00876	NTC_i3	GTCGGACCAAGCAGGCAGAA
KCNT2	KCNT2_-_196577542.23-P1P2	KCNT2_i1	GGAGGACTAACAAGACGCTG
KCNT2	KCNT2_-_196577553.23-P1P2	KCNT2_i2	GAGACGCTGTGGCCGAGAGA
CACNG7	CACNG7_-_54412952.23-P1P2	CACNG7_i1	GCTGGGCCTGGCGATCCCGG
CACNG7	CACNG7_-_54413017.23-P1P2	CACNG7_i2	GTCCGAGTCGCAGCGAGCGT
PHF21A	PHF21A_+_46142971.23-P1P2	PHF21A_i1	GGGCCGGGTGGTGAATGGGC
PHF21A	PHF21A_-_46142369.23-P1P2	PHF21A_i2	GACACCAGCGACAAGACAGA
PTEN	PTEN_-_89623395.23-P1P2	PTEN_i1	GGCGCTCAGTTCTCTCCTCT
PTEN	PTEN_+_89623582.23-P1P2	PTEN_i2	GGTTAGAAAAGACGAAGAGG
