## Supplementary Table 10 for "A Massively Parallel CRISPR-Based Screening Platform for Modifiers of Neuronal Activity"

sgRNA	protospacer
ADAM10_+_59041561.23-P1P2	GAGTCAGCCCAGCCGGCCAG
ADAM10_-_59041501.23-P1P2	GTCCTCGGCCCGCCACCGAA
ADNP_-_49547707.23-P1P2	GCAGCAGCGGGGACCGAGAG
ADNP_-_49547651.23-P1P2	GGTGGGAGAGGCGGCTTCAC
AP2S1_-_47354086.23-P1P2	GACTGGGCAGCTCCGGCTCA
AP2S1_-_47354062.23-P1P2	GCCCAGCGGCCCCGGTCCCG
APEX1_-_20923862.23-P1P2	GACGGGGATGAGCTCAGGAC
APEX1_-_20923425.23-P1P2	GGAGGAGCTAGGCTGCCATC
ASXL3_-_31158223.23-P1P2	GGGGCCGAGCGGAGCATCCC
ASXL3_-_31158631.23-P1P2	GAAGAAGAAGGACCGCACCT
ATF4_-_39916327.23-P1P2	GCCGGCGGCGAAGGAAAGAA
ATF4_-_39916771.23-P1P2	GCATGGCGTGAGTACCGGGG
BAX_+_49458268.23-P1P2	GCGGTAGGAAGGATCCCGGA
BAX_+_49458332.23-P1P2	GGGCTGGCAGCGCCCGATCC
BLOC1S1_+_56109907.23-P1P2	GGGGACAGCATGGTCACGTC
BLOC1S1_+_56110253.23-P1P2	GAGAGGCTCCCAGGGCCAAT
CACNG2_+_37099513.23-P1P2	GCCAGCCGGTAGCGAGTGGG
CACNG2_-_37099403.23-P1P2	GGGTAGTGTTGGCGAAGTGG
CACNG7_-_54413017.23-P1P2	GTCCGAGTCGCAGCGAGCGT
CACNG7_-_54412952.23-P1P2	GCTGGGCCTGGCGATCCCGG
CALR_-_13049450.23-P1P2	GCTGCAGAGCCGCTGCCGGA
CALR_+_13049424.23-P1P2	GCGGCAGCGGCTCTGCAGTA
CELF4_+_35145329.23-P1P2	GTTCTGAAGGACAGGTTCAC
CELF4_+_35145317.23-P1P2	GGGTTCACAGGCATGCACAA
CPNE1_+_34252416.23-P1P2	GTCCCCCGTGGTCTGAGAGG
CPNE1_+_34252777.23-P1P2	GTGGTGGCTGCGTTGGGCTC
ELAVL3_+_11591760.23-P1	GGACAGGACCGACCGAGGGG
ELAVL3_+_11591763.23-P1	GCCGGACAGGACCGACCGAG
GAP43_+_115342664.23-P1P2	GTAAGGAAGCGCGAGCACCA
GAP43_-_115342461.23-P1P2	GGAGCAAGCGAGCAGAAAAG
GIGYF2_+_233562096.23-P1P2	GCGGAACGGCTGGTTACCTG
GIGYF2_+_233562115.23-P1P2	GGCCGGGCAGGGGAGCGACA
GRIA2_-_158141995.23-P1P2	GGACTTCTGGAGCGGGGACA
GRIA2_+_158141968.23-P1P2	GCCCCGCTCCAGAAGTCCGG
GRIN2A_-_10276344.23-P1P2	GACGAGCCAGCAGTAGGAGA
GRIN2A_-_10276136.23-P1P2	GTAGCGGGAGCTCCACTCCA
GRIN2B_-_14133341.23-P1P2	GGATTCGCGTGTCCCCCGGA
GRIN2B_-_14133316.23-P1P2	GGGGGAAAAAGAGGCGGTCA
GSK3B_-_119812857.23-P1P2	GAGGGGCCCGGCGAACTAGA
GSK3B_+_119813213.23-P1P2	GCGCCCGGGCCAAGTGACAA
H2AFZ_+_100871503.23-P1P2	GGCGGGTGGCAGCCATTGGT
H2AFZ_-_100870978.23-P1P2	GGCGCGCCCATCCCCCACCG
HNRNPA2B1_+_26240338.23-P1P2	GAGCAGCGCCGGGTCCCGTG
HNRNPA2B1_+_26240382.23-P1P2	GGAAGGTTCTAGAAAAGCGG
KCNT2_-_196577553.23-P1P2	GAGACGCTGTGGCCGAGAGA
KCNT2_-_196577542.23-P1P2	GGAGGACTAACAAGACGCTG
KDM1A_-_23346064.23-P1P2	GACAGAGCGAGCGGCCCCTA
KDM1A_-_23346404.23-P1P2	GACTGGAATAGCAGAGACTC
KMT2E_+_104654814.23-P1P2	GAGCGCGCAGCCTCTTCACC
KMT2E_-_104654708.23-P1P2	GGCCGAGTCGGAGACCGTGC
MYT1L_-_2335009.23-P1P2	GGTGCTTCAACAAGACTGCA
MYT1L_-_2334651.23-P1P2	GTTTAAAAAGGAGCAGACAA
NPRL3_+_188639.23-P1P2	GAGCCCGGAGCGTGGCACGT
NPRL3_+_188626.23-P1P2	GGCACGTGGGTTGGTAACTG
NSD1_+_176561172.23-P1P2	GCGCGCCGGGAGGAAGTTCG
NSD1_+_176561201.23-P1P2	GTGTTCGCAGGCGGCCGGCG
PHF21A_+_46142971.23-P1P2	GGGCCGGGTGGTGAATGGGC
PHF21A_-_46142515.23-P1P2	GGCTGGCTGGCTGTCCCCCC
PICALM_-_85779699.23-P1P2	GTCGGCTTCACTCACAGTCC
PICALM_-_85780031.23-P1P2	GCGGAGTCGGACAAGATGTC
POGZ_-_151431905.23-P1P2	GGGAATGCGGCTCCGTGTAC
POGZ_-_151431971.23-P1P2	GCTCGCCCCGCGGAGGGATA
PTEN_+_89623582.23-P1P2	GGTTAGAAAAGACGAAGAGG
PTEN_-_89623395.23-P1P2	GGCGCTCAGTTCTCTCCTCT
RFX3_+_3525614.23-P1P2	GGGTCTCACTCCTGACACGG
RFX3_-_3525994.23-P1P2	GCACTCGCACGGGGAGGGGT
RMI1_+_86595748.23-P1P2	GCCTGGGCAGCGCAACTGTA
RMI1_-_86596116.23-P1P2	GGGAGAACTTCTCGCCGAGA
SETD5_+_9439601.23-P1P2	GGGCGCACGGCACTCCCGGG
SETD5_+_9439572.23-P1P2	GACTCGAGTTAGGCCCAACG
TAOK1_+_27718098.23-P1P2	GTCCACACACAGGCCCGAGT
TAOK1_+_27717965.23-P1P2	GCGGTAGCCGCTACCCTGGA
TARDBP_+_11073149.23-P1P2	GGCCCGCGCGTGCCAGCCGA
TARDBP_+_11072830.23-P1P2	GGCAGAAGCCGAGGCACCTA
TCF7L2_+_114710037.23-P1P2	GAAGGGGGATCGAAATCCGG
TCF7L2_+_114710021.23-P1P2	GCGGAGGAACGGAGTAGTCT
TLK2_+_60556744.23-P1P2	GCCGGAGCCGGCCCCGAGCT
TLK2_-_60556413.23-P1P2	GCCCGGGCCCGGGCCCGCGT
TRIP12_-_230786488.23-P1P2	GTCGCGGCGATGACACAACC
TRIP12_+_230786492.23-P1P2	GAGCTGGAACAGAAAGTCCC
TSC1_+_135819918.23-P1P2	GGGAGACGGTGGGTGAGTAT
TSC1_+_135819943.23-P1P2	GCTGTGAGGTAAACAGCTGA
UBE3A_+_25684092.23-P1P2	GCTGGGCTCGGGGTGACTAC
UBE3A_-_25684172.23-P1P2	GCGGCGCAAGACGGGAGGAC
UBR1_-_43398299.23-P1P2	GGTGGCCGGTCGGAGAGACA
UBR1_+_43398067.23-P1P2	GCTGCGCTTAGGAGGATGTG
VEZF1_-_56065552.23-P1P2	GGGAGGAGGCGACAACAAAG
VEZF1_+_56065097.23-P1P2	GCACCCCGCGGCCCAGAGAA
ZMYND8_-_45985021.23-P1P2	GAAGACAATAGTGCAGGGGT
ZMYND8_-_45985017.23-P1P2	GAGAGAAGACAATAGTGCAG
non-targeting_00777	GGCTCGTTGGACAAACGTAG
non-targeting_00876	GTCGGACCAAGCAGGCAGAA
non-targeting_00873	GGTTGGCCTACCGAGGAGTT
non-targeting_00982	GCTCATGTCTAAGGCGGCAG
non-targeting_00908	GGGCCCGAGCCTCATGACGA
